# Rapid and sensitive single cell RNA sequencing with SHERRY2

**DOI:** 10.1101/2021.12.25.474161

**Authors:** Lin Di, Bo Liu, Yuzhu Lyu, Shihui Zhao, Yuhong Pang, Chen Zhang, Jianbin Wang, Hai Qi, Jie Shen, Yanyi Huang

## Abstract

Prevalent single cell transcriptomic profiling (scRNA-seq) mechods are mainly based on synthesis and enrichment of full-length double-stranded complementary DNA. These approaches are challenging to generate accurate quantification of transcripts when their abundance is low or their full-length amplifications are difficult. Based on our previous finding that Tn5 transposase can directly cut-and-tag DNA/RNA hetero-duplexes, we present SHERRY2, a specifically optimized protocol for scRNA-seq without second strand cDNA synthesis. SHERRY2 is free of pre-amplification and eliminates the sequence-dependent bias. In comparison with other widely-used scRNA-seq methods, SHERRY2 exhibits significantly higher sensitivity and accuracy even for single nuclei. Besides, SHERRY2 is simple and robust, and can be easily scaled up to high-throughput experiments. When testing single lymphocytes and neuron nuclei, SHERRY2 not only obtained accurate countings of transcription factors and long non-coding RNAs, but also provided bias-free results that enriched genes in specific cellular components or functions, which outperformed other protocols. With a few thousand cells sequenced by SHERRY2, we confirmed expression and dynamics of *Myc* in different cell types of germinal centers, which were previously only revealed by gene-specific amplification methods. SHERRY2 is able to provide high sensitivity, high accuracy, and high throughput for those applications that require high number of genes identified in each cell. It can reveal the subtle transcriptomic difference between cells and facilitate important biological discoveries.
