## Additional file 2 for "Rapid and sensitive single cell RNA sequencing with SHERRY2"

### Sheet: bulkRNA_conclude
Group	Condition	Coverage Uniformity	Gene Number
RT Time	10ng RNA+SSII+4mM dNTP_9mM Mg+10ul RT+1.5h_10cycle	0.66 / 0.65 / 0.65 / 0.65	9890 / 9890 / 9849 / 9832
	10ng RNA+SSII+4mM dNTP_9mM Mg+10ul RT+1.5h	0.65 / 0.65	9858 / 9921
	10ng RNA+SSII+4mM dNTP_9mM Mg+10ul RT+50min	0.66 / 0.65 / 0.70 / 0.70	9829 / 9812 / 10059 / 9978
RT Buffer	10ng RNA+SSII+10mM dNTP_9mM Mg+10ul RT+1.5h_10cycle	0.73 / 0.73	10164 / 10153
	10ng RNA+SSII+4mM dNTP_3mM Mg+10ul RT+1.5h_10cycle	0.80 / 0.80	10280 / 10259
	10ng RNA+SSII+4mM dNTP_3mM Mg+10ul RT+50min	0.81 / 0.81	9999 / 10018
	10ng RNA+SSII+4mM dNTP_3mM Mg+10ul RT+30min	0.81 / 0.80	9633 / 9774
	100pg RNA+SSII+4mM dNTP_9mM Mg+10ul RT+1.5h_10cycle+1/20 V50+5mM Mg Tag. +3.2U Bst2.0 WS	0.70 / 0.70	3728 / 4196
	100pg RNA+SSII+4mM dNTP_3mM Mg+10ul RT+1.5h_10cycle+1/20 V50+5mM Mg Tag. +3.2U Bst2.0 WS	0.77 / 0.80	3082 / 2391
RT Enzyme	10ng RNA+2U/ul SSIV+4mM dNTP_5xSSIV buffer+10ul RT+50min	0.85 / 0.85	9871 / 9907
	10ng RNA+2U/ul SSIV+4mM dNTP_5xSSIV buffer+10ul RT+1.5h	0.84 / 0.85	9988 / 9899
	10ng RNA+10U/ul SSIV+4mM dNTP_5xSSIV buffer+10ul RT+50min	0.84 / 0.84 / 0.84 / 0.84 / 0.84 / 0.84	10176 / 10172 / 10097 / 10081 / 10187 / 10115
	10ng RNA+10U/ul SSIV+4mM dNTP_5xSSII buffer+10ul RT+50min	0.84 / 0.84	10266 / 10229
	10ng RNA+HiScript III+4mM dNTP_HiScript Buffer+10ul RT+50min	0.76 / 0.77	7316 / 6913
	100pg RNA+10U/ul SSIV+4mM dNTP_5xSSIV buffer+10ul RT+50min+1/6 V50+5mM Mg Tag. +3.2U Bst2.0 WS	0.83 / 0.83 / 0.82 / 0.83	9272 / 9126 / 9085 / 9219
	100pg RNA+6U/ul SSIV+4mM dNTP_5xSSIV buffer+10ul RT+50min+1/6 V50+5mM Mg Tag. +3.2U Bst2.0 WS	0.82 / 0.82	9142 / 9072
Reaction Volume	10ng RNA+SSII+4mM dNTP_9mM Mg+4ul RT+1.5h_10cycle	0.79 / 0.78	10275 / 10206
	10ng RNA+SSII+4mM dNTP_9mM Mg+4ul RT+50min	0.70 / 0.69	10049 / 10129
	10ng RNA+SSII+4mM dNTP_3mM Mg+4ul RT+50min	0.65 / 0.65 / 0.57 / 0.52	9389 / 9524 / 9406 / 9088
	10ng RNA+10U/ul SSIV+4mM dNTP_5xSSIV buffer+4ul RT+50min	0.75 / 0.75	8906 / 8958
	100pg RNA+SSII+4mM dNTP_3mM Mg+4ul RT+1.5h_10cycle+1/20 V50+5mM Mg Tag. +3.2U Bst2.0 WS	0.70 / 0.76	1479 / 731
RT Additive	10ng RNA+SSII+4mM dNTP_9mM Mg+1.6mg/ml BSA+10ul RT+1.5h_10cycle	0.44 / 0.44	8511 / 8489
	10ng RNA+SSII+4mM dNTP_9mM Mg+4ng/ul ETSSB+10ul RT+1.5h_10cycle	0.62 / 0.63	9862 / 9828
	10ng RNA+SSII+4mM dNTP_9mM Mg+10ng/ul ETSSB+10ul RT+1.5h_10cycle	0.63 / 0.62	9955 / 9866
	10ng RNA+SSII+4mM dNTP_9mM Mg+50ng/ul ETSSB+10ul RT+1.5h_10cycle	0.68 / 0.68	9980 / 9963
	10ng RNA+SSII+4mM dNTP_3mM Mg+82.5ng/ul ETSSB+10ul RT+50min	0.68 / 0.67	8489 / 8413
	10ng RNA+10U/ul SSIV+4mM dNTP_5xSSIV buffer+20ng/ul ETSSB+10ul RT+50min	0.85 / 0.85	9898 / 9906
	10ng RNA+10U/ul SSIV+4mM dNTP_5xSSIV buffer+30ng/ul ETSSB+10ul RT+50min	0.85 / 0.85	9795 / 9783
	10ng RNA+10U/ul SSIV+4mM dNTP_5xSSIV buffer+50ng/ul ETSSB+10ul RT+50min	0.85 / 0.86	9755 / 9680
	100pg RNA+10U/ul SSIV+4mM dNTP_5xSSIV buffer+20ng/ul ETSSB+10ul RT+50min+1/6 V50+5mM Mg Tag. +3.2U Bst2.0 WS	0.83 / 0.84	9265 / 9060
	100pg RNA+10U/ul SSIV+4mM dNTP_5xSSIV buffer+50ngl/ul ETSSB+10ul RT+50min+1/6 V50+15mM Mg Tag. +4.8U Bst3.0	0.84 / 0.83	8031 / 8003
	100pg RNA+10U/ul SSIV+4mM dNTP_5xSSIV buffer_200mM NaCl+50ng/ul ETSSB+10ul RT+50min+1/6 V50+5mM Mg Tag. +4.8U Bst3.0	0.74 / 0.63	301 / 366
	100pg RNA+10U/ul SSIV+15mM dNTP_5xSSIV buffer_10mM Mg+50ngl/ul ETSSB+10ul RT+50min+1/6 V50+5mM Mg Tag. +4.8U Bst3.0	0.55 / 0.58	1456 / 517
	100pg RNA+10U/ul SSIV+4mM dNTP_5xSSIV buffer+18ng/ul PromegaSSB+10ul RT+50min+1/6 V50+5mM Mg Tag. +4.8U Bst3.0	0.82 / 0.83	7474 / 7324
	100pg RNA+10U/ul SSIV+4mM dNTP_5xSSIV buffer+27ng/ul PromegaSSB+10ul RT+50min+1/6 V50+5mM Mg Tag. +4.8U Bst3.0	0.81 / 0.81	7259 / 7113
	100pg RNA+10U/ul SSIV+4mM dNTP_5xSSIV buffer+10ng/ul ThermoSSB+10ul RT+50min+1/6 V50+5mM Mg Tag. +4.8U Bst3.0	0.79 / 0.78	9414 / 9437
	100pg RNA+10U/ul SSIV+4mM dNTP_5xSSIV buffer+50ng/ul ThermoSSB+10ul RT+50min+1/6 V50+5mM Mg Tag. +4.8U Bst3.0	0.69 / 0.69	8703 / 9777
	100pg RNA+10U/ul SSIV+4mM dNTP_5xSSIV buffer+50ngl/ul ThermoSSB+10ul RT+50min+1/6 V50+15mM Mg Tag. +4.8U Bst3.0	0.80 / 0.81	8953 / 8804
	100pg RNA+10U/ul SSIV+4mM dNTP_5xSSIV buffer+250ng/ul ThermoSSB+10ul RT+50min+1/6 V50+5mM Mg Tag. +4.8U Bst3.0	0.67 / 0.69	9597 / 9711
Tn5 Volume	100pg RNA+SSII+4mM dNTP_9mM Mg+10ul+1.5h_10cycle+1/5 V50+5mM Mg Tag. +3.2U Bst3.0	0.69 / 0.68	6842 / 6263
	100pg RNA+SSII+4mM dNTP_9mM Mg+10ul+1.5h_10cycle+1/50 V50+5mM Mg Tag. +3.2U Bst3.0	0.66 / 0.64	5971 / 4709
	100pg RNA+10U/ul SSIV+4mM dNTP_5xSSIV buffer+10ul RT+50min+1/2 V50+5mM Mg Tag. +3.2U Bst2.0 WS	0.80 / 0.81	9201 / 9345
	100pg RNA+10U/ul SSIV+4mM dNTP_5xSSIV buffer+10ul RT+50min+1/20 V50+5mM Mg Tag. +3.2U Bst2.0 WS	0.83 / 0.83 / 0.84 / 0.83	8294 / 8359 / 7292 / 6787
Tn5 Inactivation	10ng RNA+SSII+4mM dNTP_3mM Mg+10ul RT+50min+TS	0.78 / 0.78	10156 / 10129
	10ng RNA+SSII+4mM dNTP_3mM Mg+10ul RT+50min+SDS	0.76 / 0.75	9384 / 9325
	100pg RNA+10U/ul SSIV+4mM dNTP_5xSSIV buffer+10ul RT+50min+1/6 V50+5mM Mg Tag. +TS+3.2U Bst2.0 WS	0.82 / 0.82	9587 / 9619
Tagmentation Buffer	100pg RNA+SSII+4mM dNTP_3mM Mg+10ul RT+1.5h_10cycle+1/20 V50+15mM Mg Tag. +3.2U Bst2.0 WS	0.80 / 0.83	4415 / 5459
	100pg RNA+10U/ul SSIV+4mM dNTP_5xSSIV buffer+10ul RT+50min+1/6 V50+15mM Mg Tag. +3.2U Bst2.0 WS	0.84 / 0.84	9258 / 9235
Extension Enzyme	100pg RNA+SSII+4mM dNTP_3mM Mg+10ul RT+1.5h_10cycle+1/20 V50+5mM Mg Tag. +2U Bst3.0	0.80 / 0.83	3508 / 3634
	100pg RNA+SSII+4mM dNTP_3mM Mg+10ul RT+1.5h_10cycle+1/20 V50+5mM Mg Tag. +2U SSII	0.82 / 0.79	1769 / 2313
	100pg RNA+10U/ul SSIV+4mM dNTP_5xSSIV buffer+10ul RT+50min+1/6 V50+5mM Mg Tag. +48U Bst3.0	0.81 / 0.81	9592 / 9473
	100pg RNA+10U/ul SSIV+4mM dNTP_5xSSIV buffer+10ul RT+50min+1/6 V50+5mM Mg Tag. +12U Bst3.0	0.82 / 0.82	9647 / 9476
	100pg RNA+10U/ul SSIV+4mM dNTP_5xSSIV buffer+10ul RT+50min+1/6 V50+5mM Mg Tag. +4.8U Bst3.0	0.81 / 0.81 / 0.81 / 0.81	9102 / 9160 / 9297 / 9064
	100pg RNA+10U/ul SSIV+4mM dNTP_5xSSIV buffer+10ul RT+50min+1/6 V50+15mM Mg Tag. +4.8U Bst3.0	0.86 / 0.85	8685 / 8183
	100pg RNA+10U/ul SSIV+4mM dNTP_5xSSIV buffer+10ul RT+50min+1/6 V50+5mM Mg Tag. +3.2U Bst3.0	0.82 / 0.82	9432 / 9300
NEB	10ng RNA+NEBNext	0.85 / 0.88 / 0.86	10841 / 10660 / 10793
