## Additional file 3 for "Rapid and sensitive single cell RNA sequencing with SHERRY2"

### Sheet: Sheet1
		UniqueMapRate (%)	Gene Number (0.6M reads)	Gene Overlap (%)	Gene Correlation
10ng RNA	SHERRY	70.11 / 70.07 / 70.29	11235 / 11259 / 11251	89.45 / 89.25 / 89.29	0.896 / 0.893 / 0.896
	SHERRY2	86.49 / 86.84 / 84.84 / 85.30 / 86.85 / 87.13	11148 / 11135 / 11128 / 11151 / 11143 / 11160	88.91 / 88.55 / 88.53 / 88.42 / 88.47 / 88.48	0.893 / 0.897 / 0.910 / 0.907 / 0.873 / 0.892
100pg RNA	SHERRY	33.70 / 31.87 / 33.29	9845 / 9789 / 9736	78.86 / 78.06 / 78.33	0.649 / 0.648 / 0.656
	SHERRY2	84.67 / 84.78	10331 / 10232	82.09 / 81.34	0.709 / 0.699
