## Additional file 4 for "Rapid and sensitive single cell RNA sequencing with SHERRY2"

### Sheet: Sheet1
15ng gDNA digestion
	Chr1	Chr3	Chr5
No DNase Treatment	23.196	24.84	25.525
NEB DNaseI + 1x buffer	40	40	33.81
NEB DNaseI + 2.5mM Mg	30.859	40	35.672
NEB DNaseI	40	36.181	36.699
30ng gDNA digestion
	Chr1	Chr3	Chr7
No DNase Treatment	23.081	23.961	23.885
NEB DNaseI + RT	40	34.367	32.901
NEB DNaseI + 37°C	40	36.748	33.359
Ambion DNaseI + RT	34.746	36.071	32.453
Ambion DNaseI + 37°C	40	40	33.173
TURBO DNaseI + RT	40	40	33.05
TURBO DNaseI + 37°C	40	36.877	33.627
Amplification Grade DNaseI + RT	40	40	32.972
gDNA Wiper Mix +RT	40	35.341	33.23
